# Finding the best cell lines across pan-cancer to use in pre-clinical research as a proxy for patient tumor samples considering immune cells, multi-omics, and cancer pathways

**DOI:** 10.1101/2022.12.18.520831

**Authors:** Banabithi Bose, Serdar Bozdag

## Abstract

In pre-clinical trials of anti-cancer drugs, cell lines are utilized as a model for patient tumor samples to understand the response of drugs. However, *in vitro* culture of cell lines, in general, alters the biology of the cell lines and likely gives rise to systematic differences from the tumor samples’ genomic profiles; hence the drug response of cell lines may deviate from actual patients’ drug response. In this study, we computed a similarity score for the selection of cell lines depicting the close and far resemblance to patient tumor samples in twenty-two different cancer types at genetic, genomic, and epigenetic levels integrating multi-omics datasets. We also considered the presence of immune cells in tumor samples and cancer-related biological pathways in this score which aids personalized medicine research in cancer. We showed that based on these similarity scores cell lines were able to recapitulate the drug response of patient tumor samples for several FDA-approved cancer drugs in multiple cancer types. Based on these scores, several of the high-rank cell lines were shown to have a close likeness to the corresponding tumor type in previously reported in vitro experiments.
