## Supplemental Table S1 for "Finding the best cell lines across pan-cancer to use in pre-clinical research as a proxy for patient tumor samples considering immune cells, multi-omics, and cancer pathways"

### Sheet: Sheet1
Finding the best cell lines across pan-cancer to use in pre-clinical research as a proxy for patient tumor samples considering immune cells, multi-omics, and cancer pathways Banabithi Bose and Serdar Bozdag
Supplemental Table S1
The number of sensitive and resistant sample and cell lines per cancer type per drug

### Sheet: Cancer-Drug-List
Cancer type	Filtered drugs
ACC	Doxorubicin
BLCA	Cisplatin, Docetaxel, Doxorubicin, Etoposide, Gemcitabine, Methotrexate, Paclitaxel, Temsirolimus, Vinblastine
BRCA	Doxorubicin, Gemcitabine, Lapatinib, Mitomycin-C, Vinorelbine
CESC	5-Fluorouracil, Bleomycin, Doxorubicin, Gemcitabine, Mitomycin-C, Paclitaxel, Vinorelbine
DLBC	Bleomycin, Cisplatin, Doxorubicin, Gemcitabine, Methotrexate
ESCA	5-Fluorouracil, Gemcitabine, Paclitaxel
GBM	Doxorubicin
HNSC	Cetuximab, Cisplatin, Docetaxel, Gemcitabine, Methotrexate, Paclitaxel
KIRC	Gemcitabine, Pazopanib, Rapamycin, Sorafenib, Sunitinib, Temsirolimus
LGG	Temozolomide
LIHC	Cisplatin, Doxorubicin, Gemcitabine, Mitomycin-C, Sorafenib, Temsirolimus
LUAD	Cisplatin, Docetaxel, Erlotinib, Etoposide, Gefitinib, Gemcitabine, Paclitaxel, Vinorelbine
LUSC	Docetaxel, Doxorubicin, Erlotinib, Etoposide, Gemcitabine, Paclitaxel, Vinorelbine
MESO	Dasatinib, Doxorubicin, Gemcitabine, Temsirolimus
OV	Doxorubicin, Gemcitabine
PAAD	Doxorubicin, Gemcitabine, Paclitaxel
SKCM	Cisplatin, Paclitaxel, Temozolomide, Trametinib
STAD	5-Fluorouracil, Cisplatin, Docetaxel, Doxorubicin, Etoposide, Mitomycin-C, Paclitaxel
THCA	Doxorubicin

### Sheet: Resistant Sensitive Sample Cell
Cancer.Type	Drug	No.of.Sensitive.Samples	No.of.Resistant.Samples	No.of.Sensitive.CellLines	No.of.Resistant.CellLines
ACC	Doxorubicin	2	1	174	183
BLCA	Cisplatin	35	42	0	319
BLCA	Docetaxel	2	2	313	6
BLCA	Doxorubicin	9	7	174	183
BLCA	Etoposide	1	1	4	356
BLCA	Gemcitabine	41	46	219	135
BLCA	Methotrexate	6	6	53	265
BLCA	Paclitaxel	6	3	83	23
BLCA	Temsirolimus	1	0	153	160
BLCA	Vinblastine	6	6	292	27
BRCA	Doxorubicin	41	317	174	183
BRCA	Gemcitabine	5	4	219	135
BRCA	Lapatinib	1	2	1	100
BRCA	Mitomycin-C	1	1	69	288
BRCA	Vinorelbine	4	3	315	45
CESC	5-Fluorouracil	4	3	0	362
CESC	Bleomycin	1	1	12	341
CESC	Doxorubicin	0	2	174	183
CESC	Gemcitabine	3	3	219	135
CESC	Mitomycin-C	1	0	69	288
CESC	Paclitaxel	9	6	83	23
CESC	Vinorelbine	1	0	315	45
DLBC	Bleomycin	1	1	12	341
DLBC	Cisplatin	1	1	0	319
DLBC	Doxorubicin	11	30	174	183
DLBC	Gemcitabine	1	0	219	135
DLBC	Methotrexate	2	3	53	265
ESCA	5-Fluorouracil	6	6	0	362
ESCA	Gemcitabine	1	1	219	135
ESCA	Paclitaxel	4	1	83	23
GBM	Doxorubicin	2	0	174	183
HNSC	Cetuximab	20	13	0	336
HNSC	Cisplatin	43	55	0	319
HNSC	Docetaxel	7	6	313	6
HNSC	Gemcitabine	1	1	219	135
HNSC	Methotrexate	2	2	53	265
HNSC	Paclitaxel	24	24	83	23
KIRC	Gemcitabine	8	0	219	135
KIRC	Pazopanib	4	5	1	352
KIRC	Rapamycin	1	0	57	38
KIRC	Sorafenib	12	4	0	104
KIRC	Sunitinib	14	9	0	106
KIRC	Temsirolimus	7	1	153	160
LGG	Temozolomide	114	142	0	349
LIHC	Cisplatin	2	1	0	319
LIHC	Doxorubicin	1	2	174	183
LIHC	Gemcitabine	4	2	219	135
LIHC	Mitomycin-C	1	0	69	288
LIHC	Sorafenib	16	13	0	104
LIHC	Temsirolimus	0	1	153	160
LUAD	Cisplatin	40	43	0	319
LUAD	Docetaxel	12	10	313	6
LUAD	Erlotinib	8	12	1	93
LUAD	Etoposide	7	8	4	356
LUAD	Gefitinib	2	2	2	315
LUAD	Gemcitabine	15	9	219	135
LUAD	Paclitaxel	23	19	83	23
LUAD	Vinorelbine	16	7	315	45
LUSC	Docetaxel	19	14	313	6
LUSC	Doxorubicin	2	0	174	183
LUSC	Erlotinib	4	2	1	93
LUSC	Etoposide	8	6	4	356
LUSC	Gemcitabine	21	13	219	135
LUSC	Paclitaxel	12	16	83	23
LUSC	Vinorelbine	19	26	315	45
MESO	Dasatinib	6	1	29	75
MESO	Doxorubicin	2	0	174	183
MESO	Gemcitabine	6	0	219	135
MESO	Temsirolimus	1	0	153	160
OV	Doxorubicin	118	30	174	183
OV	Gemcitabine	106	24	219	135
PAAD	Doxorubicin	0	1	174	183
PAAD	Gemcitabine	65	33	219	135
PAAD	Paclitaxel	3	2	83	23
SKCM	Cisplatin	6	3	0	319
SKCM	Paclitaxel	5	1	83	23
SKCM	Temozolomide	3	3	0	349
SKCM	Trametinib	1	1	125	219
STAD	5-Fluorouracil	60	65	0	362
STAD	Cisplatin	22	30	0	319
STAD	Docetaxel	4	2	313	6
STAD	Doxorubicin	0	2	174	183
STAD	Etoposide	14	8	4	356
STAD	Mitomycin-C	3	1	69	288
STAD	Paclitaxel	2	3	83	23
THCA	Doxorubicin	0	2	174	183
