## Supplemental Table S3 for "Finding the best cell lines across pan-cancer to use in pre-clinical research as a proxy for patient tumor samples considering immune cells, multi-omics, and cancer pathways"

### Sheet: Sheet1
Finding the best cell lines across pan-cancer to use in pre-clinical research as a proxy for patient tumor samples considering immune cells, multi-omics, and cancer pathways Banabithi Bose and Serdar Bozdag
Supplemental Table S3
The entire confusion matrices of cancer types and subtypes with classification evaluation metric such as precision, recall, and F1 scores.

### Sheet: Cancer Type Confusion Matrix
	Adrenal_Cancer	Bladder_Cancer	Brain_Cancer	Breast_Cancer	Cervical_Cancer	Endometrial/Uterine_Cancer	Esophageal_Cancer	Gastric_Cancer	Head_and_Neck_Cancer	Kidney_Cancer	Leukemia	Liver_Cancer	Lung_Cancer	Lymphoma	Ovarian_Cancer	Pancreatic_Cancer	Prostate_Cancer	Skin_Cancer	Thyroid_Cancer
Adrenal_Cancer	18	0	0	0	0	0	0	0	0	0	0	0	0	0	0	0	0	0	0
Bladder_Cancer	0	99	0	0	0	0	0	0	0	0	0	0	1	0	0	0	0	0	0
Brain_Cancer	0	0	150	0	0	0	0	0	0	0	0	0	1	0	0	0	1	0	0
Breast_Cancer	0	1	1	266	0	4	1	0	4	4	0	2	2	1	6	1	1	2	0
Cervical_Cancer	0	0	0	0	66	1	0	0	0	0	0	0	0	0	0	0	0	0	0
Endometrial/Uterine_Cancer	0	0	0	0	0	34	0	0	0	0	0	0	0	0	0	0	0	0	0
Esophageal_Cancer	0	0	0	0	0	0	37	0	0	0	0	0	0	0	0	0	0	0	0
Gastric_Cancer	0	0	0	0	2	0	0	91	0	0	0	0	0	0	0	2	0	0	0
Head_and_Neck_Cancer	0	0	0	0	7	0	0	0	118	0	0	0	1	0	0	0	0	0	0
Kidney_Cancer	1	0	0	0	0	0	0	0	0	117	0	0	1	1	0	0	0	0	0
Leukemia	0	0	0	0	0	0	0	0	0	0	32	0	0	0	0	0	0	0	0
Liver_Cancer	0	0	0	0	0	0	0	0	0	0	0	90	0	0	0	0	0	0	0
Lung_Cancer	0	1	0	0	0	5	1	0	1	0	0	0	260	0	0	0	1	0	0
Lymphoma	0	0	0	0	0	0	0	0	0	0	0	0	0	9	0	0	0	0	0
Ovarian_Cancer	0	0	0	0	0	0	0	0	0	0	0	0	0	0	85	0	0	0	0
Pancreatic_Cancer	0	0	0	0	0	0	0	0	0	0	0	0	0	0	0	33	0	0	0
Prostate_Cancer	0	0	0	0	0	0	0	0	0	0	0	0	0	0	0	0	96	0	0
Skin_Cancer	0	0	0	0	0	0	0	0	0	0	0	0	0	0	0	0	0	23	0
Thyroid_Cancer	0	0	0	0	0	0	0	0	0	0	0	0	1	0	0	0	0	0	116

### Sheet: Subtype Confusion Matrix
	acute_myeloid_leukemia	adenocarcinoma	adrenocortical_carcinoma	basal	bladder_urothelial_carcinoma	diffuse_large_B_cell_lymphoma	esophageal_carcinoma	glioblastoma_multiforme	glioma	hepatocellular_carcinoma	HER2_enriched	kidney_clear_cell_carcinoma	luminal_A	luminal_B	lung_adenocarcinoma	lung_squamous_cell_carcinoma	melanocytic_tumor	NA	normal_sample	ovarian_serous_cystadenocarcinoma	prostate_adenocarcinoma	stomach_adenocarcinoma	thyroid_carcinoma	transitory	upper_aerodigestive_squamous	uterine_endometrioid
acute_myeloid_leukemia	32	0	0	0	0	0	0	0	0	0	0	0	0	0	0	0	0	0	0	0	0	0	0	0	0	0
adenocarcinoma	0	32	0	0	0	0	0	0	0	0	0	0	0	0	0	0	0	0	0	0	0	0	0	0	0	0
adrenocortical_carcinoma	0	0	16	0	0	0	0	0	0	0	0	0	0	0	0	0	0	0	0	0	0	0	0	0	0	0
basal	0	0	0	25	0	0	0	0	0	0	6	0	4	9	1	0	0	0	1	0	0	0	0	0	0	2
bladder_urothelial_carcinoma	0	0	0	0	93	0	0	0	0	0	0	0	0	0	0	1	0	3	0	0	0	0	0	0	2	1
diffuse_large_B_cell_lymphoma	0	0	0	0	0	9	0	0	0	0	0	0	0	0	0	0	0	0	0	0	0	0	0	0	0	0
esophageal_carcinoma	0	0	0	0	0	0	37	0	0	0	0	0	0	0	0	0	0	0	0	0	0	0	0	0	0	0
glioblastoma_multiforme	0	0	0	0	0	0	0	28	0	0	0	0	0	0	0	0	0	0	0	0	0	0	0	0	0	0
glioma	0	0	2	0	0	0	0	0	121	0	0	0	0	0	0	0	0	0	0	0	0	0	0	0	0	0
hepatocellular_carcinoma	0	0	0	0	0	0	0	0	0	90	0	0	0	0	0	0	0	0	0	0	1	0	0	0	0	0
HER2_enriched	0	0	0	0	0	0	0	0	0	0	0	0	0	0	0	0	0	0	0	0	0	0	0	0	0	0
kidney_clear_cell_carcinoma	0	1	1	0	0	0	0	0	0	0	0	118	0	0	0	0	0	1	0	0	0	0	0	0	0	0
luminal_A	0	1	0	20	3	0	1	0	0	1	8	2	128	37	0	1	2	3	8	1	2	0	3	2	0	0
luminal_B	0	0	0	2	0	0	0	0	0	0	6	0	1	4	0	0	0	0	0	0	0	0	0	0	0	0
lung_adenocarcinoma	0	0	0	0	3	0	0	0	0	0	0	0	0	0	121	1	0	0	0	0	0	0	0	0	0	0
lung_squamous_cell_carcinoma	0	0	0	0	1	0	1	0	0	0	0	0	0	0	0	117	1	0	0	0	0	0	0	4	0	1
melanocytic_tumor	0	0	0	0	0	0	0	0	0	0	0	0	0	0	0	0	0	0	0	0	0	0	0	0	0	0
NA	0	0	0	0	0	0	0	0	0	0	0	0	0	0	0	0	0	83	0	0	0	0	0	0	0	1
normal_sample	0	0	0	0	0	0	0	0	0	0	0	0	0	0	0	0	0	0	0	0	0	0	0	0	0	0
ovarian_serous_cystadenocarcinoma	0	0	0	0	0	1	0	1	0	0	0	0	2	1	0	0	0	0	0	90	0	0	0	0	1	1
prostate_adenocarcinoma	0	0	0	0	0	0	0	0	0	0	0	0	0	0	0	0	0	1	0	0	96	0	0	0	0	0
stomach_adenocarcinoma	0	1	0	0	1	1	0	0	0	0	0	1	0	0	1	2	0	2	0	0	0	91	0	0	0	1
thyroid_carcinoma	0	1	0	0	0	0	0	0	0	0	0	0	0	0	0	0	0	0	0	0	0	0	113	0	0	0
transitory	0	0	0	0	0	0	0	0	0	0	0	0	0	0	0	0	5	0	0	0	0	0	0	10	0	0
upper_aerodigestive_squamous	0	0	0	0	0	0	0	0	0	0	0	0	0	0	0	0	0	6	0	0	0	0	0	0	120	0
uterine_endometrioid	0	0	0	0	0	0	0	0	0	0	0	0	0	0	0	0	0	0	0	0	0	0	0	0	0	37

### Sheet: Cancer Type Classification Resu
	Sensitivity	Specificity	Pos Pred Value	Neg Pred Value	Precision	Recall	F1	Prevalence	Detection Rate	Detection Prevalence	Balanced Accuracy
Adrenal_Cancer	0.947368	1	1	0.999439	1	0.947368	0.972973	0.0105614	0.0100056	0.0100056	0.973684
Bladder_Cancer	0.980198	0.999411	0.99	0.998823	0.99	0.980198	0.985075	0.0561423	0.0550306	0.0555864	0.989805
Brain_Cancer	0.993377	0.998786	0.986842	0.999393	0.986842	0.993377	0.990099	0.0839355	0.0833797	0.0844914	0.996082
Breast_Cancer	1	0.980431	0.898649	1	0.898649	1	0.946619	0.14786	0.14786	0.164536	0.990215
Cervical_Cancer	0.88	0.99942	0.985075	0.994804	0.985075	0.88	0.929577	0.0416898	0.036687	0.0372429	0.93971
Endometrial/Uterine_Cancer	0.772727	1	1	0.994334	1	0.772727	0.871795	0.024458	0.0188994	0.0188994	0.886364
Esophageal_Cancer	0.948718	1	1	0.998865	1	0.948718	0.973684	0.0216787	0.020567	0.020567	0.974359
Gastric_Cancer	1	0.997658	0.957895	1	0.957895	1	0.978495	0.0505837	0.0505837	0.0528071	0.998829
Head_and_Neck_Cancer	0.95935	0.995227	0.936508	0.997011	0.936508	0.95935	0.947791	0.0683713	0.065592	0.0700389	0.977288
Kidney_Cancer	0.966942	0.998212	0.975	0.997618	0.975	0.966942	0.970954	0.0672596	0.0650361	0.0667037	0.982577
Leukemia	1	1	1	1	1	1	1	0.0177877	0.0177877	0.0177877	1
Liver_Cancer	0.978261	1	1	0.99883	1	0.978261	0.989011	0.0511395	0.0500278	0.0500278	0.98913
Lung_Cancer	0.973783	0.994125	0.966543	0.995425	0.966543	0.973783	0.970149	0.148416	0.144525	0.149528	0.983954
Lymphoma	0.818182	1	1	0.998883	1	0.818182	0.9	0.00611451	0.00500278	0.00500278	0.909091
Ovarian_Cancer	0.934066	1	1	0.996499	1	0.934066	0.965909	0.0505837	0.0472485	0.0472485	0.967033
Pancreatic_Cancer	0.916667	1	1	0.998301	1	0.916667	0.956522	0.0200111	0.0183435	0.0183435	0.958333
Prostate_Cancer	0.969697	1	1	0.998238	1	0.969697	0.984615	0.0550306	0.053363	0.053363	0.984848
Skin_Cancer	0.92	1	1	0.998874	1	0.92	0.958333	0.0138966	0.0127849	0.0127849	0.96
Thyroid_Cancer	1	0.999406	0.991453	1	0.991453	1	0.995708	0.0644803	0.0644803	0.0650361	0.999703

### Sheet: Subtype Classification Result
	Sensitivity	Specificity	Pos Pred Value	Neg Pred Value	Precision	Recall	F1	Prevalence	Detection Rate	Detection Prevalence	Balanced Accuracy
acute_myeloid_leukemia	1	1	1	1	1	1	1	0.0178372	0.0178372	0.0178372	1
adenocarcinoma	0.888889	1	1	0.99773	1	0.888889	0.941176	0.0200669	0.0178372	0.0178372	0.944444
adrenocortical_carcinoma	0.842105	1	1	0.998313	1	0.842105	0.914286	0.0105909	0.00891862	0.00891862	0.921053
basal	0.531915	0.986835	0.520833	0.9874	0.520833	0.531915	0.526316	0.0261984	0.0139353	0.0267559	0.759375
bladder_urothelial_carcinoma	0.920792	0.995865	0.93	0.995277	0.93	0.920792	0.925373	0.0562988	0.0518395	0.0557414	0.958329
diffuse_large_B_cell_lymphoma	0.818182	1	1	0.99888	1	0.818182	0.9	0.00613155	0.00501672	0.00501672	0.909091
esophageal_carcinoma	0.948718	1	1	0.998862	1	0.948718	0.973684	0.0217391	0.0206243	0.0206243	0.974359
glioblastoma_multiforme	0.965517	1	1	0.999434	1	0.965517	0.982456	0.016165	0.0156076	0.0156076	0.982759
glioma	1	0.998805	0.98374	1	0.98374	1	0.991803	0.067447	0.067447	0.0685619	0.999402
hepatocellular_carcinoma	0.989011	0.999413	0.989011	0.999413	0.989011	0.989011	0.989011	0.0507246	0.0501672	0.0507246	0.994212
HER2_enriched	0	1	#NUM!	0.988852		0		0.0111483	0	0	0.5
kidney_clear_cell_carcinoma	0.975207	0.998207	0.975207	0.998207	0.975207	0.975207	0.975207	0.067447	0.0657748	0.067447	0.986707
luminal_A	0.948148	0.942737	0.573991	0.995544	0.573991	0.948148	0.715084	0.0752508	0.0713489	0.124303	0.945442
luminal_B	0.0784314	0.994836	0.307692	0.97361	0.307692	0.0784314	0.125	0.0284281	0.00222965	0.00724638	0.536634
lung_adenocarcinoma	0.98374	0.997606	0.968	0.998802	0.968	0.98374	0.975806	0.0685619	0.067447	0.0696767	0.990673
lung_squamous_cell_carcinoma	0.959016	0.995215	0.936	0.997004	0.936	0.959016	0.947368	0.0680045	0.0652174	0.0696767	0.977116
melanocytic_tumor	0	1	#NUM!	0.995541		0		0.00445931	0	0	0.5
NA	0.838384	0.99941	0.988095	0.990643	0.988095	0.838384	0.907104	0.0551839	0.0462653	0.0468227	0.918897
normal_sample	0	1	#NUM!	0.994983		0		0.00501672	0	0	0.5
ovarian_serous_cystadenocarcinoma	0.989011	0.99589	0.927835	0.999411	0.927835	0.989011	0.957447	0.0507246	0.0501672	0.0540691	0.99245
prostate_adenocarcinoma	0.969697	0.99941	0.989691	0.998232	0.989691	0.969697	0.979592	0.0551839	0.0535117	0.0540691	0.984553
stomach_adenocarcinoma	1	0.994128	0.90099	1	0.90099	1	0.947917	0.0507246	0.0507246	0.0562988	0.997064
thyroid_carcinoma	0.974138	0.999404	0.991228	0.998214	0.991228	0.974138	0.982609	0.06466	0.0629877	0.0635452	0.986771
transitory	0.625	0.997188	0.666667	0.996627	0.666667	0.625	0.645161	0.00891862	0.00557414	0.0083612	0.811094
upper_aerodigestive_squamous	0.97561	0.996409	0.952381	0.998201	0.952381	0.97561	0.963855	0.0685619	0.0668896	0.0702341	0.98601
uterine_endometrioid	0.840909	1	1	0.996016	1	0.840909	0.91358	0.0245262	0.0206243	0.0206243	0.920455
